# The genomic basis of host and vector specificity in non-pathogenic trypanosomatids

**DOI:** 10.1101/2022.01.05.475049

**Authors:** Guy Oldrieve, Beatrice Malacart, Javier López-Vidal, Keith Matthews

## Abstract

The ability of trypanosome parasites to survive and sustain infections is dependent on diverse and intricate immune evasion mechanisms. Pathogenic trypanosomes often have broad host niches that preclude identification of host specific adaptations. In contrast, some non-pathogenic species of the genus *Trypanosoma* have highly specific hosts and vectors. *Trypanosoma theileri*, a non-pathogenic parasite of bovines, has a predicted surface protein architecture that likely aids survival in its mammalian host, distinct from the dominant variant surface glycoprotein coat of pathogenic African trypanosomes. In both species, their surface proteins are encoded by genes which account for ∼10% of their genome. A non-pathogenic parasite of sheep, *Trypanosoma melophagium*, is transmitted by the sheep ked and is closely related to *T. theileri*. To explore host and vector specificity between these closely related species, we sequenced the *T. melophagium* genome and transcriptome and an annotated draft genome was assembled. *T. melophagium* was compared to 43 kinetoplastid genomes, including *T. theileri. T. melophagium* and *T. theileri* have an AT biased genome, the greatest bias of publicly available trypanosomatids. This trend may result from selection acting to decrease the genome nucleotide cost. The *T. melophagium* genome is 6.3Mb smaller than *T. theileri* and large families of proteins, characteristic of the predicted surface of *T. theileri,* were found to be absent or greatly reduced in *T. melophagium.* Instead, *T. melophagium* has modestly expanded protein families associated with the avoidance of complement-mediated lysis. The genome of *T. melophagium* contains core genes required for development, glycolysis, RNA interference, and meiotic exchange, each being shared with *T. theileri*. Comparisons between *T. melophagium* and *T. theileri* provide insight into the specific adaptations of these related trypanosomatids to their distinct mammalian hosts and arthropod vectors.

**Author summary:** Non-pathogenic trypanosomes can have narrow host niches, with closely related trypanosome species expanding into distinct mammalian host and insect vectors. *T. theileri*, a non-pathogenic trypanosome of bovines, is predicted to have an intricate cell surface which allows it to evade the immune response of its mammalian host. In contrast, *T. melophagium* is closely related to *T. theileri* but infects sheep and is transmitted by the sheep ked rather than tabanid flies that transmit *T. theileri*. Here, we sequence and assemble the *T. melophagium* genome to identify the genomic basis of host and vector specificity in these non-pathogenic trypanosomes. We confirm the two species are closely related, however, *T. melophagium* has a smaller genome than *T. theileri*. Most of the discrepancy in genome size is due to an expansion of putative cell surface genes in *T. theileri*. The differential investment in cell surface proteins could be due to a focus on adaptation to the mammalian host in *T. theileri* and the insect host in *T. melophagium*.

**Data summary:** The genomes, transcriptomes and proteomes used in this study were accessed from the TriTrypDB repository or NCBI. *T. theileri* genome sequencing data was downloaded from NCBI SRA (SRR13482812). *T. melophagium* data generated during this study is available from the NCBI BioProject PRJNA786535.

**Repositories:** *T. melophagium* DNA and RNA sequencing data, along with the draft genome assembly and its annotation, can be found under the NCBI BioProject PRJNA786535.
