## Supplementary File S1 for "The genomic basis of host and vector specificity in non-pathogenic trypanosomatids"

### Sheet: S1
Organism	Label	Overtly_pathogenic	Genus	Genome_span	GC	Protein_N	Complete-protein	Single_copy-protein	Duplicated-protein	Fragmented-protein	Missing-protein	Branch	GC_codon	Sc	St	sco_GC_codon	sco_Sc	sco_St	sco_ess_GC_codon	sco_ess_Sc	sco_ess_St
BsaltansLakeKonstanz		No	Bodo	39864394	0.518	18213	87.7	86.2	1.5	8.5	3.8	0.38262	0.2607	-0.038	0.1286	0.3251	-0.0664	0.1386	0.4603	-0.1102	0.1534
Ttheileri	T. theileri	No	Trypanosoma	29602501	0.401	11312	99.2	99.2	0	0.8	0	0.0875482	-0.6271	-0.0827	0.038	-0.631	-0.0961	0.0423	-0.4634	-0.1071	0.0489
Tmelophagium	T. melophagium	No	Trypanosoma	23309585	0.412	10057	100	99.2	0.8	0	0	0.0933349	-0.494	-0.075	0.0282	-0.5538	-0.0935	0.0225	-0.3944	-0.1055	0.0302
EmonterogeiiLV88		No	Endotrypanum	32522248	0.528	8285	97.7	97.7	0	2.3	0	0.204415	0.5275	-0.0498	0.0632	0.538	-0.0666	0.0658	0.6342	-0.0861	0.0703
TcruziBrazilA4		Yes	Trypanosoma	45556784	0.516	18708	100	99.2	0.8	0	0	0.00394005	0.1763	-0.0399	0.1075	0.1219	-0.0667	0.1193	0.2106	-0.077	0.1208
TcruziDm28c2017		Yes	Trypanosoma	50978736	0.517	20350	100	98.5	1.5	0	0	0.0265958	0.2203	-0.0398	0.0802	0.1523	-0.0662	0.0833	0.2366	-0.0769	0.0944
TcruziYC6		Yes	Trypanosoma	47218089	0.516	17650	98.5	97.7	0.8	0	1.5	0.01464	0.1995	-0.0343	0.1601	0.1215	-0.0652	0.1558	0.2094	-0.0767	0.1644
BayalaiB08-376		No	Blechomonas	21553048	0.549	8042	99.2	99.2	0	0.8	0	0.395515	0.5036	-0.0451	0.1282	0.5542	-0.0533	0.1373	0.6742	-0.0763	0.1432
CfasciculataCfCl		No	Crithidia	32631040	0.57	9489	97.7	97.7	0	2.3	0	0.205077	1.2736	-0.0346	0.1355	1.4286	-0.0502	0.1394	1.651	-0.0747	0.152
PspEM1		Yes	Phytomonas	17780869	0.48	6381	90	90	0	9.2	0.8	0.498578	0.2938	-0.0633	0.0572	0.3754	-0.0675	0.0645	0.4907	-0.0738	0.0678
TcruzimarinkelleiB7		Yes	Trypanosoma	38651017	0.509	10228	98.5	98.5	0	1.5	0	0.051331	0	0	0.1275	0.0477	-0.0643	0.1338	0.1317	-0.0732	0.1426
TvivaxY486		Yes	Trypanosoma	47506340	0.52	11394	98.5	98.5	0	1.5	0	0.337117	0.197	-0.0061	0.0721	0.1578	-0.0517	0.0786	0.215	-0.0708	0.0846
TbruceiTREU927		Yes	Trypanosoma	35826294	0.455	11074	99.2	92.3	6.9	0.8	0	0.0028456	-0.195	0.1258	0.0409	0.0911	-0.054	0.0815	0.1363	-0.0657	0.0928
TcongolenseIL3000_2019		Yes	Trypanosoma	39170526	0.46	10050	96.2	95.4	0.8	3.1	0.7	0.24889	0.2176	-0.0233	0.0738	0.2021	-0.0454	0.0984	0.2926	-0.0618	0.1044
TbruceigambienseDAL972		Yes	Trypanosoma	22148088	0.472	7988	98.5	98.5	0	1.5	0	0.00436857	0	0	0.1018	0.0887	-0.0489	0.1035	0.1339	-0.0609	0.1093
LarabicaLEM1108		Unknown	Leishmania	31269090	0.594	8646	98.5	98.5	0	0.8	0.7	0.0159029	1.0179	-0.0268	0.151	1.1168	-0.0404	0.1594	1.2259	-0.0594	0.1737
TevansiSTIB805		Yes	Trypanosoma	25432160	0.465	10109	99.2	99.2	0	0.8	0	0.00274217	0	0	0.0942	0.0849	-0.047	0.1105	0.131	-0.059	0.1179
LpanamensisMHOMPA94PSC1		Yes	Leishmania	30688794	0.576	7896	100	100	0	0	0	0.00398735	0.8387	-0.0261	0.1764	0.9167	-0.0376	0.1871	1.024	-0.0584	0.2001
TbruceiLister427_2018		Yes	Trypanosoma	50081021	0.437	16869	99.2	99.2	0	0.8	0	0.000939026	0	0	0.0638	0	0	0.1202	0.1287	-0.0582	0.1086
TcruziSylvioX10-1-2012		Yes	Trypanosoma	38589511	0.512	10876	94.6	94.6	0	3.1	2.3	0.0158011	0.1235	-0.0332	0.1357	0.1465	-0.047	0.1519	0.2366	-0.0575	0.152
LamazonensisMHOMBR71973M2269		Yes	Leishmania	29029348	0.593	8031	97.7	97.7	0	1.5	0	0.0145614	1.0196	-0.0275	0.1978	1.131	-0.0397	0.2113	1.2406	-0.056	0.2256
LgerbilliLEM452		Yes	Leishmania	31294612	0.598	8599	100	100	0	0	0	0.00927861	1.033	-0.0226	0.1733	1.1309	-0.0356	0.1813	1.2345	-0.0528	0.2
LbraziliensisMHOMBR75M2904_2019		Yes	Leishmania	33507104	0.58	8484	98.5	98.5	0	0.8	0.7	0.00737991	0.8416	-0.0212	0.1524	0.9169	-0.0321	0.1619	1.0234	-0.0517	0.1722
LaethiopicaL147		Yes	Leishmania	31630860	0.601	8722	100	100	0	0	0	0.0133502	1.0682	-0.0205	0.1693	1.1684	-0.0331	0.1779	1.2781	-0.0509	0.1982
LmajorLV39c5		Yes	Leishmania	32331530	0.595	8971	100	100	0	0	0	0.00185734	1.0175	-0.0192	0.1403	1.1098	-0.0314	0.1462	1.2094	-0.0497	0.1602
LseymouriATCC30220		No	Leptomonas	27801763	0.557	8488	99.2	99.2	0	0.8	0	0.148923	0.8146	-0.0195	0.1376	0.9272	-0.0338	0.1521	1.0695	-0.0492	0.1682
LdonovaniCL-SL		Yes	Leishmania	32959864	0.598	8632	100	100	0	0	0	0.00107421	1.0462	-0.0174	0.1666	1.1253	-0.0295	0.1679	1.2298	-0.0489	0.1811
LinfantumJPCM5		Yes	Leishmania	32803248	0.597	8591	100	100	0	0	0	0.00197508	1.0506	-0.0172	0.1679	1.1266	-0.0294	0.1683	1.2325	-0.0488	0.1818
LmajorSD751		Yes	Leishmania	31242714	0.595	8818	98.5	98.5	0	0	1.5	0.00196802	1.0168	-0.0181	0.1652	1.11	-0.0305	0.1716	1.2088	-0.0487	0.1871
LenriettiiLEM3045		Yes	Leishmania	30761861	0.592	8731	98.5	98.5	0	0.8	0.7	0.0972701	0.9219	-0.0227	0.1547	0.9956	-0.0338	0.162	1.0852	-0.0486	0.1803
LdonovaniLV9		Yes	Leishmania	34818393	0.594	8245	99.3	98.5	0.8	0	0.7	0.00175306	1.0253	-0.0181	0.1609	1.1257	-0.0291	0.168	1.2393	-0.0472	0.1817
LtropicaL590		Yes	Leishmania	33017490	0.599	8824	100	98.5	1.5	0	0	0.0130042	1.0751	-0.018	0.1295	1.1812	-0.0306	0.1373	1.2926	-0.0469	0.1514
LdonovaniBPK282A1		Yes	Leishmania	32444968	0.595	8023	99.2	99.2	0	0	0.8	0.000586827	1.0178	-0.0173	0.1362	1.1205	-0.0283	0.1449	1.2231	-0.0469	0.1591
TgrayiANR4	T. grayi ANR4	No	Trypanosoma	20934132	0.54	10585	96.2	96.2	0	3.1	0.7	0.209077	0.4521	-0.0201	0.1191	0.5348	-0.0309	0.127	0.6521	-0.0462	0.1369
LmajorFriedlin		Yes	Leishmania	32855095	0.597	8402	100	100	0	0	0	0.0026869	1.0389	-0.0163	0.1649	1.1125	-0.0284	0.1654	1.2155	-0.0462	0.1808
LmexicanaMHOMGT2001U1103		Yes	Leishmania	32108245	0.598	8246	99.2	99.2	0	0.8	0	0.00832784	1.0165	-0.0182	0.1562	1.1038	-0.0286	0.1612	1.2127	-0.046	0.1759
LpanamensisMHOMCOL81L13		Yes	Leishmania	31256077	0.576	8665	98.5	98.5	0	1.5	0	0.00429739	0.8331	-0.0163	0.1249	0.9036	-0.0275	0.1327	1.0082	-0.046	0.1407
LspMARLEM2494		Unknown	Leishmania	30813970	0.597	8383	100	99.2	0.8	0	0	0.10722	0.9299	-0.0211	0.142	0.9932	-0.0338	0.1482	1.0771	-0.0458	0.1602
LbraziliensisMHOMBR75M2903		Yes	Leishmania	35210471	0.578	9269	96.2	96.2	0	3.8	0	0.0100776	0.8578	-0.0111	0.0922	0.9275	-0.0222	0.0966	1.0403	-0.0409	0.1024
LturanicaLEM423		Yes	Leishmania	31506045	0.6	8608	100	100	0	0	0	0.00871183	1.0822	-0.0112	0.1581	1.1844	-0.0232	0.1663	1.2965	-0.0403	0.1828
LtarentolaeParrotTarII		No	Leishmania	31562014	0.567	8452	100	100	0	0	0	0.126742	0.7164	-0.0151	0.1429	0.7865	-0.0253	0.1523	0.8676	-0.037	0.1638
TrangeliSC58		No	Trypanosoma	14019393	0.533	7475	94.6	94.6	0	3.8	1.6	0.17751	0.4464	-0.007	0.5121	0.4278	-0.0138	0.5463	0.511	-0.0224	0.5953
PconfusumCUL13		No	Paratrypanosoma	27575424	0.617	8659	96.2	96.2	0	2.3	1.5	0.579972	0.9711	0.0074	0.0881	1.004	0.002	0.0957	1.0615	-0.0089	0.123
LpyrrhocorisH10		No	Leptomonas	30379976	0.567	9878	100	99.2	0.8	0	0	0.136218	0.6473	-0.0196	0.0994	0.8927	-0.0199	0.1151	1.4121	0.0628	0.1719
