## Supplementary File S3 for "The genomic basis of host and vector specificity in non-pathogenic trypanosomatids"

### Sheet: S3
	BayalaiB08-376	BsaltansLakeKonstanz	CfasciculataCfCl	EmonterogeiiLV88	LaethiopicaL147	LamazonensisMHOMBR71973M2269	LarabicaLEM1108	LbraziliensisMHOMBR75M2903	LbraziliensisMHOMBR75M2904_2019	LdonovaniBPK282A1	LdonovaniCL-SL	LdonovaniLV9	LenriettiiLEM3045	LgerbilliLEM452	LinfantumJPCM5	LmajorFriedlin	LmajorLV39c5	LmajorSD75.1	LmexicanaMHOMGT2001U1103	LpanamensisMHOMCOL81L13	LpanamensisMHOMPA94PSC1	LpyrrhocorisH10	LseymouriATCC30220	LspMARLEM2494	LtarentolaeParrotTarII	LtropicaL590	LturanicaLEM423	PconfusumCUL13	PspEM1	TbruceiLister427_2018	TbruceiTREU927	TbruceigambienseDAL972	TcongolenseIL3000_2019	TcruziBrazilA4	TcruziDm28c2017	TcruziSylvioX10-1-2012	TcruziYC6	TcruzimarinkelleiB7	TevansiSTIB805	TgrayiANR4	Tmelophagium	TrangeliSC58	Ttheileri	TvivaxY486
Number of genes	8042	18213	9489	8285	8722	8031	8646	9269	8484	8023	8632	8245	8731	8599	8591	8402	8971	8818	8246	8665	7896	9878	8488	8483	8452	8824	8608	8659	6381	16869	11074	7988	10050	18708	20350	10876	17650	10228	10109	10585	10057	7475	11312	11394
Number of genes in orthogroups	7649	13808	9389	8119	8645	7927	8595	9075	8477	7969	8622	8237	8486	8553	8576	8398	8929	8789	8228	8536	7876	9613	8305	8278	8336	8742	8553	7800	5824	16428	10948	7905	9884	18089	19677	10663	17149	9959	9309	9535	9790	7058	11021	10304
Number of unassigned genes	393	4405	100	166	77	104	51	194	7	54	10	8	245	46	15	4	42	29	18	129	20	265	183	205	116	82	55	859	557	441	126	83	166	619	673	213	501	269	800	1050	267	417	291	1090
Percentage of genes in orthogroups	95.1	75.8	98.9	98	99.1	98.7	99.4	97.9	99.9	99.3	99.9	99.9	97.2	99.5	99.8	100	99.5	99.7	99.8	98.5	99.7	97.3	97.8	97.6	98.6	99.1	99.4	90.1	91.3	97.4	98.9	99	98.3	96.7	96.7	98	97.2	97.4	92.1	90.1	97.3	94.4	97.4	90.4
Percentage of unassigned genes	4.9	24.2	1.1	2	0.9	1.3	0.6	2.1	0.1	0.7	0.1	0.1	2.8	0.5	0.2	0	0.5	0.3	0.2	1.5	0.3	2.7	2.2	2.4	1.4	0.9	0.6	9.9	8.7	2.6	1.1	1	1.7	3.3	3.3	2	2.8	2.6	7.9	9.9	2.7	5.6	2.6	9.6
Number of orthogroups containing species	7068	7615	7986	7125	7933	7560	7931	7905	7439	7556	7745	7445	7629	7911	7726	7570	8024	7989	7560	7803	7507	8066	7838	7621	7577	7929	7944	7149	5542	8881	8332	7099	6683	9195	8822	7199	8976	7008	7836	7951	8022	6131	8082	6747
Percentage of orthogroups containing species	38.7	41.7	43.7	39	43.4	41.4	43.4	43.3	40.7	41.3	42.4	40.7	41.7	43.3	42.3	41.4	43.9	43.7	41.4	42.7	41.1	44.1	42.9	41.7	41.5	43.4	43.5	39.1	30.3	48.6	45.6	38.8	36.6	50.3	48.3	39.4	49.1	38.3	42.9	43.5	43.9	33.6	44.2	36.9
Number of species-specific orthogroups	24	1091	20	21	5	0	3	39	5	0	0	0	34	0	2	1	4	1	0	5	0	49	3	22	24	4	1	43	11	591	40	2	133	225	245	46	347	108	43	88	76	3	121	287
Number of genes in species-specific orthogroups	180	5388	85	69	10	0	7	103	11	0	0	0	84	0	16	2	11	2	0	10	0	207	6	49	55	8	2	138	24	2737	122	8	1564	922	2440	230	1770	535	134	533	268	6	1457	2488
Percentage of genes in species-specific orthogroups	2.2	29.6	0.9	0.8	0.1	0	0.1	1.1	0.1	0	0	0	1	0	0.2	0	0.1	0	0	0.1	0	2.1	0.1	0.6	0.7	0.1	0	1.6	0.4	16.2	1.1	0.1	15.6	4.9	12	2.1	10	5.2	1.3	5	2.7	0.1	12.9	21.8
Number of genes per-species in orthogroup	Number of orthogroups	Number of orthogroups	Number of orthogroups	Number of orthogroups	Number of orthogroups	Number of orthogroups	Number of orthogroups	Number of orthogroups	Number of orthogroups	Number of orthogroups	Number of orthogroups	Number of orthogroups	Number of orthogroups	Number of orthogroups	Number of orthogroups	Number of orthogroups	Number of orthogroups	Number of orthogroups	Number of orthogroups	Number of orthogroups	Number of orthogroups	Number of orthogroups	Number of orthogroups	Number of orthogroups	Number of orthogroups	Number of orthogroups	Number of orthogroups	Number of orthogroups	Number of orthogroups	Number of orthogroups	Number of orthogroups	Number of orthogroups	Number of orthogroups	Number of orthogroups	Number of orthogroups	Number of orthogroups	Number of orthogroups	Number of orthogroups	Number of orthogroups	Number of orthogroups	Number of orthogroups	Number of orthogroups	Number of orthogroups	Number of orthogroups
'0	11206	10659	10288	11149	10341	10714	10343	10369	10835	10718	10529	10829	10645	10363	10548	10704	10250	10285	10714	10471	10767	10208	10436	10653	10697	10345	10330	11125	12732	9393	9942	11175	11591	9079	9452	11075	9298	11266	10438	10323	10252	12143	10192	11527
'1	6755	5486	7411	6697	7455	7288	7486	7208	7026	7297	7340	7070	7173	7472	7318	7198	7549	7515	7202	7386	7249	7457	7532	7184	7182	7356	7537	6732	5312	7165	6917	6695	5908	7231	6473	6526	7286	6238	7218	7299	7173	5562	7429	5973
'2	231	1342	363	299	365	218	331	496	289	184	266	254	325	339	273	252	304	326	243	296	204	362	227	333	270	443	303	323	203	692	1038	298	495	880	1287	339	713	435	406	470	544	407	403	420
'3	43	302	81	64	66	36	63	107	50	38	71	53	71	54	67	57	93	80	62	57	28	104	39	59	75	82	62	53	20	343	207	41	88	331	303	106	270	110	92	80	140	103	82	100
'4	17	165	49	22	22	9	27	45	20	20	23	19	24	22	23	16	29	32	25	25	13	48	24	24	26	22	22	15	4	201	70	23	55	164	160	49	167	58	45	44	70	19	34	50
'5	9	76	21	16	12	3	13	22	13	9	13	18	15	11	10	11	15	9	8	15	7	21	8	7	6	13	10	9	2	102	33	14	29	135	120	38	96	30	24	14	26	12	25	29
'6	3	52	11	7	4	3	6	9	6	3	8	12	6	5	10	9	12	12	3	8	2	18	3	5	6	6	3	5	0	81	16	4	12	86	66	23	81	26	7	11	19	13	19	26
'7	2	38	12	5	2	0	1	6	5	1	5	5	4	3	5	8	7	6	7	9	2	8	0	2	2	2	3	2	0	70	9	9	10	53	61	14	61	17	10	2	6	4	11	19
'8	0	28	6	4	1	1	1	2	6	2	3	3	0	2	4	3	4	2	2	0	0	10	3	2	5	1	0	4	0	46	6	5	13	46	30	8	37	9	4	4	6	3	5	13
'9	1	21	7	1	0	2	1	2	5	0	1	1	1	1	1	4	4	1	3	1	1	5	0	0	1	0	0	2	0	37	2	2	9	34	37	10	38	17	3	3	5	1	1	11
'10	1	18	3	3	2	0	0	2	2	0	0	3	3	1	3	0	1	3	1	0	0	7	0	2	0	1	2	0	0	22	6	1	6	23	21	10	25	10	5	0	6	2	7	17
2021-11-15	2	28	12	4	4	0	2	3	8	2	11	5	3	1	10	5	3	2	2	5	1	18	2	3	2	3	2	1	0	50	11	2	13	74	102	21	85	22	9	7	20	3	21	38
16-20	2	14	3	0	0	0	0	1	3	0	1	1	0	0	0	3	2	1	1	0	0	3	0	0	0	0	0	3	1	29	8	1	9	44	37	18	36	10	5	3	5	2	18	17
21-50	1	36	6	1	0	0	0	2	5	0	3	0	4	0	2	4	1	0	0	1	0	4	0	0	0	0	0	0	0	27	7	4	24	80	105	25	68	18	7	10	2	0	15	27
51-100	1	7	1	1	0	0	0	0	1	0	0	1	0	0	0	0	0	0	1	0	0	1	0	0	2	0	0	0	0	11	2	0	11	13	17	10	10	7	1	4	0	0	10	6
101-150	0	1	0	0	0	0	0	0	0	0	0	0	0	0	0	0	0	0	0	0	0	0	0	0	0	0	0	0	0	2	0	0	1	1	1	1	3	1	0	0	0	0	2	0
151-200	0	1	0	1	0	0	0	0	0	0	0	0	0	0	0	0	0	0	0	0	0	0	0	0	0	0	0	0	0	2	0	0	0	0	1	0	0	0	0	0	0	0	0	1
201-500	0	0	0	0	0	0	0	0	0	0	0	0	0	0	0	0	0	0	0	0	0	0	0	0	0	0	0	0	0	1	0	0	0	0	1	1	0	0	0	0	0	0	0	0
501-1000	0	0	0	0	0	0	0	0	0	0	0	0	0	0	0	0	0	0	0	0	0	0	0	0	0	0	0	0	0	0	0	0	0	0	0	0	0	0	0	0	0	0	0	0
'1001+	0	0	0	0	0	0	0	0	0	0	0	0	0	0	0	0	0	0	0	0	0	0	0	0	0	0	0	0	0	0	0	0	0	0	0	0	0	0	0	0	0	0	0	0
Number of genes per-species in orthogroup	Percentage of orthogroups	Percentage of orthogroups	Percentage of orthogroups	Percentage of orthogroups	Percentage of orthogroups	Percentage of orthogroups	Percentage of orthogroups	Percentage of orthogroups	Percentage of orthogroups	Percentage of orthogroups	Percentage of orthogroups	Percentage of orthogroups	Percentage of orthogroups	Percentage of orthogroups	Percentage of orthogroups	Percentage of orthogroups	Percentage of orthogroups	Percentage of orthogroups	Percentage of orthogroups	Percentage of orthogroups	Percentage of orthogroups	Percentage of orthogroups	Percentage of orthogroups	Percentage of orthogroups	Percentage of orthogroups	Percentage of orthogroups	Percentage of orthogroups	Percentage of orthogroups	Percentage of orthogroups	Percentage of orthogroups	Percentage of orthogroups	Percentage of orthogroups	Percentage of orthogroups	Percentage of orthogroups	Percentage of orthogroups	Percentage of orthogroups	Percentage of orthogroups	Percentage of orthogroups	Percentage of orthogroups	Percentage of orthogroups	Percentage of orthogroups	Percentage of orthogroups	Percentage of orthogroups	Percentage of orthogroups
'0	61.3	58.3	56.3	61	56.6	58.6	56.6	56.7	59.3	58.7	57.6	59.3	58.3	56.7	57.7	58.6	56.1	56.3	58.6	57.3	58.9	55.9	57.1	58.3	58.5	56.6	56.5	60.9	69.7	51.4	54.4	61.2	63.4	49.7	51.7	60.6	50.9	61.7	57.1	56.5	56.1	66.4	55.8	63.1
'1	37	30	40.6	36.6	40.8	39.9	41	39.4	38.4	39.9	40.2	38.7	39.3	40.9	40	39.4	41.3	41.1	39.4	40.4	39.7	40.8	41.2	39.3	39.3	40.3	41.2	36.8	29.1	39.2	37.9	36.6	32.3	39.6	35.4	35.7	39.9	34.1	39.5	39.9	39.3	30.4	40.7	32.7
'2	1.3	7.3	2	1.6	2	1.2	1.8	2.7	1.6	1	1.5	1.4	1.8	1.9	1.5	1.4	1.7	1.8	1.3	1.6	1.1	2	1.2	1.8	1.5	2.4	1.7	1.8	1.1	3.8	5.7	1.6	2.7	4.8	7	1.9	3.9	2.4	2.2	2.6	3	2.2	2.2	2.3
'3	0.2	1.7	0.4	0.4	0.4	0.2	0.3	0.6	0.3	0.2	0.4	0.3	0.4	0.3	0.4	0.3	0.5	0.4	0.3	0.3	0.2	0.6	0.2	0.3	0.4	0.4	0.3	0.3	0.1	1.9	1.1	0.2	0.5	1.8	1.7	0.6	1.5	0.6	0.5	0.4	0.8	0.6	0.4	0.5
'4	0.1	0.9	0.3	0.1	0.1	0	0.1	0.2	0.1	0.1	0.1	0.1	0.1	0.1	0.1	0.1	0.2	0.2	0.1	0.1	0.1	0.3	0.1	0.1	0.1	0.1	0.1	0.1	0	1.1	0.4	0.1	0.3	0.9	0.9	0.3	0.9	0.3	0.2	0.2	0.4	0.1	0.2	0.3
'5	0	0.4	0.1	0.1	0.1	0	0.1	0.1	0.1	0	0.1	0.1	0.1	0.1	0.1	0.1	0.1	0	0	0.1	0	0.1	0	0	0	0.1	0.1	0	0	0.6	0.2	0.1	0.2	0.7	0.7	0.2	0.5	0.2	0.1	0.1	0.1	0.1	0.1	0.2
'6	0	0.3	0.1	0	0	0	0	0	0	0	0	0.1	0	0	0.1	0	0.1	0.1	0	0	0	0.1	0	0	0	0	0	0	0	0.4	0.1	0	0.1	0.5	0.4	0.1	0.4	0.1	0	0.1	0.1	0.1	0.1	0.1
'7	0	0.2	0.1	0	0	0	0	0	0	0	0	0	0	0	0	0	0	0	0	0	0	0	0	0	0	0	0	0	0	0.4	0	0	0.1	0.3	0.3	0.1	0.3	0.1	0.1	0	0	0	0.1	0.1
'8	0	0.2	0	0	0	0	0	0	0	0	0	0	0	0	0	0	0	0	0	0	0	0.1	0	0	0	0	0	0	0	0.3	0	0	0.1	0.3	0.2	0	0.2	0	0	0	0	0	0	0.1
'9	0	0.1	0	0	0	0	0	0	0	0	0	0	0	0	0	0	0	0	0	0	0	0	0	0	0	0	0	0	0	0.2	0	0	0	0.2	0.2	0.1	0.2	0.1	0	0	0	0	0	0.1
'10	0	0.1	0	0	0	0	0	0	0	0	0	0	0	0	0	0	0	0	0	0	0	0	0	0	0	0	0	0	0	0.1	0	0	0	0.1	0.1	0.1	0.1	0.1	0	0	0	0	0	0.1
2021-11-15	0	0.2	0.1	0	0	0	0	0	0	0	0.1	0	0	0	0.1	0	0	0	0	0	0	0.1	0	0	0	0	0	0	0	0.3	0.1	0	0.1	0.4	0.6	0.1	0.5	0.1	0	0	0.1	0	0.1	0.2
16-20	0	0.1	0	0	0	0	0	0	0	0	0	0	0	0	0	0	0	0	0	0	0	0	0	0	0	0	0	0	0	0.2	0	0	0	0.2	0.2	0.1	0.2	0.1	0	0	0	0	0.1	0.1
21-50	0	0.2	0	0	0	0	0	0	0	0	0	0	0	0	0	0	0	0	0	0	0	0	0	0	0	0	0	0	0	0.1	0	0	0.1	0.4	0.6	0.1	0.4	0.1	0	0.1	0	0	0.1	0.1
51-100	0	0	0	0	0	0	0	0	0	0	0	0	0	0	0	0	0	0	0	0	0	0	0	0	0	0	0	0	0	0.1	0	0	0.1	0.1	0.1	0.1	0.1	0	0	0	0	0	0.1	0
101-150	0	0	0	0	0	0	0	0	0	0	0	0	0	0	0	0	0	0	0	0	0	0	0	0	0	0	0	0	0	0	0	0	0	0	0	0	0	0	0	0	0	0	0	0
151-200	0	0	0	0	0	0	0	0	0	0	0	0	0	0	0	0	0	0	0	0	0	0	0	0	0	0	0	0	0	0	0	0	0	0	0	0	0	0	0	0	0	0	0	0
201-500	0	0	0	0	0	0	0	0	0	0	0	0	0	0	0	0	0	0	0	0	0	0	0	0	0	0	0	0	0	0	0	0	0	0	0	0	0	0	0	0	0	0	0	0
501-1000	0	0	0	0	0	0	0	0	0	0	0	0	0	0	0	0	0	0	0	0	0	0	0	0	0	0	0	0	0	0	0	0	0	0	0	0	0	0	0	0	0	0	0	0
'1001+	0	0	0	0	0	0	0	0	0	0	0	0	0	0	0	0	0	0	0	0	0	0	0	0	0	0	0	0	0	0	0	0	0	0	0	0	0	0	0	0	0	0	0	0
Number of genes per-species in orthogroup	Number of genes	Number of genes	Number of genes	Number of genes	Number of genes	Number of genes	Number of genes	Number of genes	Number of genes	Number of genes	Number of genes	Number of genes	Number of genes	Number of genes	Number of genes	Number of genes	Number of genes	Number of genes	Number of genes	Number of genes	Number of genes	Number of genes	Number of genes	Number of genes	Number of genes	Number of genes	Number of genes	Number of genes	Number of genes	Number of genes	Number of genes	Number of genes	Number of genes	Number of genes	Number of genes	Number of genes	Number of genes	Number of genes	Number of genes	Number of genes	Number of genes	Number of genes	Number of genes	Number of genes
'0	0	0	0	0	0	0	0	0	0	0	0	0	0	0	0	0	0	0	0	0	0	0	0	0	0	0	0	0	0	0	0	0	0	0	0	0	0	0	0	0	0	0	0	0
'1	6755	5486	7411	6697	7455	7288	7486	7208	7026	7297	7340	7070	7173	7472	7318	7198	7549	7515	7202	7386	7249	7457	7532	7184	7182	7356	7537	6732	5312	7165	6917	6695	5908	7231	6473	6526	7286	6238	7218	7299	7173	5562	7429	5973
'2	462	2684	726	598	730	436	662	992	578	368	532	508	650	678	546	504	608	652	486	592	408	724	454	666	540	886	606	646	406	1384	2076	596	990	1760	2574	678	1426	870	812	940	1088	814	806	840
'3	129	906	243	192	198	108	189	321	150	114	213	159	213	162	201	171	279	240	186	171	84	312	117	177	225	246	186	159	60	1029	621	123	264	993	909	318	810	330	276	240	420	309	246	300
'4	68	660	196	88	88	36	108	180	80	80	92	76	96	88	92	64	116	128	100	100	52	192	96	96	104	88	88	60	16	804	280	92	220	656	640	196	668	232	180	176	280	76	136	200
'5	45	380	105	80	60	15	65	110	65	45	65	90	75	55	50	55	75	45	40	75	35	105	40	35	30	65	50	45	10	510	165	70	145	675	600	190	480	150	120	70	130	60	125	145
'6	18	312	66	42	24	18	36	54	36	18	48	72	36	30	60	54	72	72	18	48	12	108	18	30	36	36	18	30	0	486	96	24	72	516	396	138	486	156	42	66	114	78	114	156
'7	14	266	84	35	14	0	7	42	35	7	35	35	28	21	35	56	49	42	49	63	14	56	0	14	14	14	21	14	0	490	63	63	70	371	427	98	427	119	70	14	42	28	77	133
'8	0	224	48	32	8	8	8	16	48	16	24	24	0	16	32	24	32	16	16	0	0	80	24	16	40	8	0	32	0	368	48	40	104	368	240	64	296	72	32	32	48	24	40	104
'9	9	189	63	9	0	18	9	18	45	0	9	9	9	9	9	36	36	9	27	9	9	45	0	0	9	0	0	18	0	333	18	18	81	306	333	90	342	153	27	27	45	9	9	99
'10	10	180	30	30	20	0	0	20	20	0	0	30	30	10	30	0	10	30	10	0	0	70	0	20	0	10	20	0	0	220	60	10	60	230	210	100	250	100	50	0	60	20	70	170
2021-11-15	23	364	153	54	48	0	25	41	110	24	142	64	38	12	132	63	39	23	24	61	13	235	24	40	26	33	27	14	0	638	138	27	170	941	1323	270	1070	282	108	95	245	38	274	485
16-20	32	249	50	0	0	0	0	17	52	0	20	18	0	0	0	53	36	17	18	0	0	50	0	0	0	0	0	50	20	514	146	18	163	787	669	327	629	172	88	51	88	40	319	309
21-50	29	1086	162	25	0	0	0	56	157	0	102	0	138	0	71	120	28	0	0	31	0	117	0	0	0	0	0	0	0	794	187	129	681	2310	3191	734	1979	586	209	298	57	0	480	788
51-100	55	506	52	64	0	0	0	0	75	0	0	82	0	0	0	0	0	0	52	0	0	62	0	0	130	0	0	0	0	743	133	0	830	823	1147	601	621	389	77	227	0	0	640	417
101-150	0	117	0	0	0	0	0	0	0	0	0	0	0	0	0	0	0	0	0	0	0	0	0	0	0	0	0	0	0	215	0	0	126	122	141	109	379	110	0	0	0	0	256	0
151-200	0	199	0	173	0	0	0	0	0	0	0	0	0	0	0	0	0	0	0	0	0	0	0	0	0	0	0	0	0	330	0	0	0	0	195	0	0	0	0	0	0	0	0	185
201-500	0	0	0	0	0	0	0	0	0	0	0	0	0	0	0	0	0	0	0	0	0	0	0	0	0	0	0	0	0	405	0	0	0	0	209	224	0	0	0	0	0	0	0	0
501-1000	0	0	0	0	0	0	0	0	0	0	0	0	0	0	0	0	0	0	0	0	0	0	0	0	0	0	0	0	0	0	0	0	0	0	0	0	0	0	0	0	0	0	0	0
'1001+	0	0	0	0	0	0	0	0	0	0	0	0	0	0	0	0	0	0	0	0	0	0	0	0	0	0	0	0	0	0	0	0	0	0	0	0	0	0	0	0	0	0	0	0
Number of genes per-species in orthogroup	Percentage of genes	Percentage of genes	Percentage of genes	Percentage of genes	Percentage of genes	Percentage of genes	Percentage of genes	Percentage of genes	Percentage of genes	Percentage of genes	Percentage of genes	Percentage of genes	Percentage of genes	Percentage of genes	Percentage of genes	Percentage of genes	Percentage of genes	Percentage of genes	Percentage of genes	Percentage of genes	Percentage of genes	Percentage of genes	Percentage of genes	Percentage of genes	Percentage of genes	Percentage of genes	Percentage of genes	Percentage of genes	Percentage of genes	Percentage of genes	Percentage of genes	Percentage of genes	Percentage of genes	Percentage of genes	Percentage of genes	Percentage of genes	Percentage of genes	Percentage of genes	Percentage of genes	Percentage of genes	Percentage of genes	Percentage of genes	Percentage of genes	Percentage of genes
'0	0	0	0	0	0	0	0	0	0	0	0	0	0	0	0	0	0	0	0	0	0	0	0	0	0	0	0	0	0	0	0	0	0	0	0	0	0	0	0	0	0	0	0	0
'1	84	30.1	78.1	80.8	85.5	90.7	86.6	77.8	82.8	91	85	85.7	82.2	86.9	85.2	85.7	84.1	85.2	87.3	85.2	91.8	75.5	88.7	84.7	85	83.4	87.6	77.7	83.2	42.5	62.5	83.8	58.8	38.7	31.8	60	41.3	61	71.4	69	71.3	74.4	65.7	52.4
'2	5.7	14.7	7.7	7.2	8.4	5.4	7.7	10.7	6.8	4.6	6.2	6.2	7.4	7.9	6.4	6	6.8	7.4	5.9	6.8	5.2	7.3	5.3	7.9	6.4	10	7	7.5	6.4	8.2	18.7	7.5	9.9	9.4	12.6	6.2	8.1	8.5	8	8.9	10.8	10.9	7.1	7.4
'3	1.6	5	2.6	2.3	2.3	1.3	2.2	3.5	1.8	1.4	2.5	1.9	2.4	1.9	2.3	2	3.1	2.7	2.3	2	1.1	3.2	1.4	2.1	2.7	2.8	2.2	1.8	0.9	6.1	5.6	1.5	2.6	5.3	4.5	2.9	4.6	3.2	2.7	2.3	4.2	4.1	2.2	2.6
'4	0.8	3.6	2.1	1.1	1	0.4	1.2	1.9	0.9	1	1.1	0.9	1.1	1	1.1	0.8	1.3	1.5	1.2	1.2	0.7	1.9	1.1	1.1	1.2	1	1	0.7	0.3	4.8	2.5	1.2	2.2	3.5	3.1	1.8	3.8	2.3	1.8	1.7	2.8	1	1.2	1.8
'5	0.6	2.1	1.1	1	0.7	0.2	0.8	1.2	0.8	0.6	0.8	1.1	0.9	0.6	0.6	0.7	0.8	0.5	0.5	0.9	0.4	1.1	0.5	0.4	0.4	0.7	0.6	0.5	0.2	3	1.5	0.9	1.4	3.6	2.9	1.7	2.7	1.5	1.2	0.7	1.3	0.8	1.1	1.3
'6	0.2	1.7	0.7	0.5	0.3	0.2	0.4	0.6	0.4	0.2	0.6	0.9	0.4	0.3	0.7	0.6	0.8	0.8	0.2	0.6	0.2	1.1	0.2	0.4	0.4	0.4	0.2	0.3	0	2.9	0.9	0.3	0.7	2.8	1.9	1.3	2.8	1.5	0.4	0.6	1.1	1	1	1.4
'7	0.2	1.5	0.9	0.4	0.2	0	0.1	0.5	0.4	0.1	0.4	0.4	0.3	0.2	0.4	0.7	0.5	0.5	0.6	0.7	0.2	0.6	0	0.2	0.2	0.2	0.2	0.2	0	2.9	0.6	0.8	0.7	2	2.1	0.9	2.4	1.2	0.7	0.1	0.4	0.4	0.7	1.2
'8	0	1.2	0.5	0.4	0.1	0.1	0.1	0.2	0.6	0.2	0.3	0.3	0	0.2	0.4	0.3	0.4	0.2	0.2	0	0	0.8	0.3	0.2	0.5	0.1	0	0.4	0	2.2	0.4	0.5	1	2	1.2	0.6	1.7	0.7	0.3	0.3	0.5	0.3	0.4	0.9
'9	0.1	1	0.7	0.1	0	0.2	0.1	0.2	0.5	0	0.1	0.1	0.1	0.1	0.1	0.4	0.4	0.1	0.3	0.1	0.1	0.5	0	0	0.1	0	0	0.2	0	2	0.2	0.2	0.8	1.6	1.6	0.8	1.9	1.5	0.3	0.3	0.4	0.1	0.1	0.9
'10	0.1	1	0.3	0.4	0.2	0	0	0.2	0.2	0	0	0.4	0.3	0.1	0.3	0	0.1	0.3	0.1	0	0	0.7	0	0.2	0	0.1	0.2	0	0	1.3	0.5	0.1	0.6	1.2	1	0.9	1.4	1	0.5	0	0.6	0.3	0.6	1.5
2021-11-15	0.3	2	1.6	0.7	0.6	0	0.3	0.4	1.3	0.3	1.6	0.8	0.4	0.1	1.5	0.7	0.4	0.3	0.3	0.7	0.2	2.4	0.3	0.5	0.3	0.4	0.3	0.2	0	3.8	1.2	0.3	1.7	5	6.5	2.5	6.1	2.8	1.1	0.9	2.4	0.5	2.4	4.3
16-20	0.4	1.4	0.5	0	0	0	0	0.2	0.6	0	0.2	0.2	0	0	0	0.6	0.4	0.2	0.2	0	0	0.5	0	0	0	0	0	0.6	0.3	3	1.3	0.2	1.6	4.2	3.3	3	3.6	1.7	0.9	0.5	0.9	0.5	2.8	2.7
21-50	0.4	6	1.7	0.3	0	0	0	0.6	1.9	0	1.2	0	1.6	0	0.8	1.4	0.3	0	0	0.4	0	1.2	0	0	0	0	0	0	0	4.7	1.7	1.6	6.8	12.3	15.7	6.7	11.2	5.7	2.1	2.8	0.6	0	4.2	6.9
51-100	0.7	2.8	0.5	0.8	0	0	0	0	0.9	0	0	1	0	0	0	0	0	0	0.6	0	0	0.6	0	0	1.5	0	0	0	0	4.4	1.2	0	8.3	4.4	5.6	5.5	3.5	3.8	0.8	2.1	0	0	5.7	3.7
101-150	0	0.6	0	0	0	0	0	0	0	0	0	0	0	0	0	0	0	0	0	0	0	0	0	0	0	0	0	0	0	1.3	0	0	1.3	0.7	0.7	1	2.1	1.1	0	0	0	0	2.3	0
151-200	0	1.1	0	2.1	0	0	0	0	0	0	0	0	0	0	0	0	0	0	0	0	0	0	0	0	0	0	0	0	0	2	0	0	0	0	1	0	0	0	0	0	0	0	0	1.6
201-500	0	0	0	0	0	0	0	0	0	0	0	0	0	0	0	0	0	0	0	0	0	0	0	0	0	0	0	0	0	2.4	0	0	0	0	1	2.1	0	0	0	0	0	0	0	0
501-1000	0	0	0	0	0	0	0	0	0	0	0	0	0	0	0	0	0	0	0	0	0	0	0	0	0	0	0	0	0	0	0	0	0	0	0	0	0	0	0	0	0	0	0	0
'1001+	0	0	0	0	0	0	0	0	0	0	0	0	0	0	0	0	0	0	0	0	0	0	0	0	0	0	0	0	0	0	0	0	0	0	0	0	0	0	0	0	0	0	0	0
